# Under-sampled KBAs, over-sampled roadsides: integrating historical and contemporary records of Malagasy bees

**DOI:** 10.64898/2026.08.23.746540

**Authors:** Damselle Quesada, Nicolas Leclercq, Leon Marshall, Ciaran E.D. Clark, Aina N. Razakamiaramanana, Nicolas J. Vereecken

## Abstract

Madagascar hosts exceptional biodiversity and endemism, yet its native bee fauna remains poorly characterised. We assembled and cleaned the first comprehensive occurrence dataset for Malagasy bees, reducing 10,721 raw records to 4,071 validated occurrences covering 218 georeferenced species of the 224 checklist species across six families (89.3% endemic).

Despite near-complete checklist coverage, the dataset remains critically sparse for Madagascar’s size, with most species documented by only a few records. Sampling was highly uneven across taxa: most genera were underrepresented while a few were disproportionately sampled due to ecological prevalence, detectability, and collector specialisation. Spatial concentration within limited grid cells amplified these biases.

Temporally, effort varied markedly, with historical peaks driven by individual collectors and a post-2010 shift toward Apidae-dominated records. Spatially, 79.9% of 25×25 km grid cells intersecting Madagascar held no bee records, and 77.1% of records fell within 2.5 km of roads, mirroring global sampling patterns. Sampling clustered near major cities, with common species consistently found near roads and rare species spread across wider distance ranges.

Among 231 Key Biodiversity Areas (KBAs), 68.4% were entirely unsampled; sampled KBAs held only 26.7% of all records, and sampling remained uneven even there, leaving substantial undetected diversity across most sites. These results reveal pervasive temporal, spatial, taxonomic, and collector-driven biases, underscoring the need for targeted surveys within KBAs and beyond roadsides to improve coverage of data-deficient species and strengthen conservation assessments.
