## Supplementary Table 1 for "Under-sampled KBAs, over-sampled roadsides: integrating historical and contemporary records of Malagasy bees"

validName	abundance	first obs.	last obs.	AOO	EOO
Liotrigona mahafalya Brooks and Michener, 1988	702	1922	2004	76	281372
Apis mellifera Linnaeus, 1758	530	1984	2026	484	512707
Cellariella kalaharica (Cockerell, 1936)	338	1937	2004	60	56373
Xylocopa calens Lepeletier, 1841	332	1905	2026	504	540733
Halictus jucundus Smith, 1853	289	1901	2023	316	443260
Lasioglossum emirnense (Benoist, 1955)	264	1893	2004	244	493895
Megachile albiscopa Saussure, 1890	233	1893	1998	224	510940
Megachile submetallica Benoist, 1955	213	1919	2004	92	261551
Megachile piliceps Saussure, 1890	197	1916	1998	152	231114
Amegilla antimena (Saussure, 1890)	195	1893	2022	312	437908
Liotrigona madecassa (Saussure, 1890)	179	1937	2023	120	384223
Lipotriches bigibba (Saussure, 1890)	174	1898	2023	260	467937
Ceylalictus muiri (Cockerell, 1909)	163	1937	2004	156	443094
Thyreus quinquefasciatus (Smith, 1879)	139	1893	2024	228	508720
Eupetersia sakalava Blüthgen, 1936	119	1919	2023	120	374613
Braunsapis madecassella Michener, 1977	110	1937	1997	100	482220
Ceratina nyassensis Strand, 1912	107	1939	1996	96	446312
Lasioglossum nitididorsatum (Benoist, 1950)	106	1937	1998	80	63915
Halictonomia decemmaculata (Friese, 1900)	93	1895	1996	104	407503
Lasioglossum nicolli (Cockerell, 1912)	91	1942	2004	168	504736
Lasioglossum ankaratrense (Benoist, 1962)	91	1921	1998	92	73607
Lipotriches betsilei (Saussure, 1890)	89	1901	1996	116	447782
Nomia scutellaris Saussure, 1890	77	1936	1996	96	312374
Heriades erythrosoma Friese, 1922	73	1934	2004	84	362698
Lasioglossum moderatum (Benoist, 1962)	69	1936	2004	84	310680
Sphecodes grandidieri (Buysson, 1901)	69	1893	2004	144	448686
Macrogalea scaevolae Brooks and Pauly, 2001	65	1945	1996	48	13424
Coelioxys madagascariensis Benoist, 1955	64	1936	2016	80	353336
Macrogalea ellioti (Saussure, 1890)	64	1937	2010	104	348376
Ceratina madecassa Friese, 1900	64	1895	1995	64	346328
Thrinchostoma conjungens Blüthgen, 1933	62	1932	2004	36	61070
Braunsapis madecassa (Benoist, 1955)	56	1937	2004	68	203757
Pachymelus limbatus (Saussure, 1890)	52	1912	1996	48	15840
Thrinchostoma sakalavum Blüthgen, 1930	51	1929	1996	52	68228
Pachymelus unicolor (Saussure, 1890)	48	1934	1995	56	115479
Nomia gorytoides Strand, 1911	47	1911	1994	52	66156
Megachile rufiventris Guérin-Méneville, 1834	47	1895	2019	68	126339
Hylaeus lemuriae (Benoist, 1945)	45	1936	2004	64	318810
Halictus opulentus Benoist, 1950	43	1936	2004	60	103459
Lipotriches saussurei (Friese, 1900)	41	1895	1995	96	257368
Megachile seychellensis Cameron, 1907	41	1959	1998	40	148876
Madagalictus castaneus (Benoist, 1962)	39	1893	2004	44	155188
Nomia viridilimbata Saussure, 1890	39	1899	1998	80	403932
Pachyhalictus joffrei (Benoist, 1962)	36	1893	2014	52	96238
Megachile disjuncta (Fabricius, 1781)	36	1957	1996	40	39817
Lasioglossum mediocre (Benoist, 1962)	35	1936	1996	44	93349
Thrinchostoma seyrigi (Blüthgen, 1933)	34	1932	1996	40	170977
Ceylalictus aldabranus (Cockerell, 1912)	33	1908	1995	36	197559
Thrinchostoma renitantely Saussure, 1890	32	1957	2004	60	303780
Xylocopa fenestrata (Fabricius, 1798)	31	1984	2020	28	38451
Eupetersia seyrigi Blüthgen, 1936	30	1929	1992	48	141380
Lasioglossum nudatum (Benoist, 1962)	30	1935	1998	60	200864
Madagalictus perineti (Benoist, 1955)	30	1938	1998	52	85801
Tetralonia madecassa Benoist, 1962	30	1937	1991	28	55643
Ceratina azurea Benoist, 1955	29	1937	2004	48	110781
Pachymelus bicolor (Saussure, 1890)	28	1936	2004	28	60520
Hasinamelissa rufa (Michener, 1977)	28	1940	2004	20	25982
Pasites tegularis Friese, 1922	27	1937	2002	52	146690
Eupetersia constricta (Benoist, 1962)	26	1938	1992	52	25624
Melanempis scoliiformis Brooks and Pauly, 2001	24	1914	2014	40	52987
Pachymelus ocularis (Saussure, 1890)	23	1898	1996	52	194347
Hylaeus mahafaly Hensen, 1987	22	1938	2004	36	38157
Thrinchostoma perineti Benoist, 1962	22	1936	1998	32	31660
Ceylalictus rostratus Pesenko, 1996	22	1986	1998	20	3905
Austronomia minuta (Benoist, 1964)	22	1937	1994	40	174297
Thrinchostoma fulvipes Blüthgen, 1930	21	1911	1998	44	138004
Lithurgus pullatus Vachal, 1903	21	1900	2004	44	252118
Lasioglossum brevizona (Benoist, 1962)	20	1941	2004	20	4410
Nomia laevidorsata Benoist, 1962	20	1936	2004	40	183317
Anthidiellum micheneri Pauly, 2001	20	1986	2007	20	62510
Pachymelus micrelephas Smith, 1879	20	1937	2023	48	65864
Hasinamelissa curtipilosa (Brooks and Pauly, 2001)	20	1937	2004	20	19049
Hylaeus malagassus (Benoist, 1945)	19	1936	1992	32	176873
Thrinchostoma serricorne Blüthgen, 1933	19	1930	1944	4	0
Liotrigona nilssoni Michener, 1990	19	1951	2004	20	7852
Hasinamelissa seyrigi (Benoist, 1962)	19	1901	1993	32	200485
Lipotriches tulearensis (Benoist, 1962)	17	1937	1994	20	2236
Pasites bicolor Friese, 1900	17	1958	1995	24	33342
Eupetersia reticulata (Benoist, 1962)	16	1932	1994	40	89803
Madagalictus inelegans (Benoist, 1964)	16	1936	1992	24	17026
Thrinchostoma atrum Benoist, 1962	16	1932	1999	24	29274
Sphegocephala philanthoides Saussure, 1890	16	1951	1992	16	14016
Thrinchostoma fulvum Benoist, 1945	15	1937	1996	32	226085
Megachile sikorae Friese, 1900	15	1914	1996	36	114027
Macrogalea berentyensis Brooks and Pauly, 2001	15	1983	1994	28	211608
Ceylalictus tumidus Pesenko, 1996	14	1984	2004	24	3887
Halictonomia ranomafanae Pauly, 2001	14	1972	2019	16	570
Xylocopa mirabilis Hurd and Moure, 1963	14	1914	2004	24	95523
Sphecodes rudiusculus (Benoist, 1964)	13	1938	1994	40	191214
Ceylalictus petiolatus Pesenko, 1996	13	1968	2004	24	48379
Sphegocephala castaneiceps (Benoist, 1964)	13	1935	1992	12	3013
Megachile dolichosoma Benoist, 1962	13	1936	1996	12	1787
Hasinamelissa keiseri (Benoist, 1962)	13	1958	1994	20	55552
Thrinchostoma albitarse Blüthgen, 1933	12	1930	1938	12	114
Megachile rufiscopa Saussure, 1890	12	1895	1996	24	42111
Heriades seyrigi Pauly and Griswold, 2001	12	1936	2004	28	57612
Liotrigona chromensis Pauly, 2001	12	1988	1995	12	17018
Eupetersia atra Pauly and Brooks, 2001	11	1959	1995	24	34017
Thrinchostoma lemuriae Cockerell, 1910	11	1991	1994	8	0
Eupetersia angavokely Pauly and Brooks, 2001	10	1984	1996	16	706
Nomia nilssoni (Pauly, 1991)	10	1986	2004	8	0
Megachile cestifera Benoist, 1955	10	1936	1986	16	5600
Pachymelus hova (Saussure, 1890)	10	1912	2007	36	92371
Hasinamelissa acaciae (Brooks and Pauly, 2001)	10	1991	1994	16	32515
Hasinamelissa isaloensis (Brooks and Pauly, 2001)	10	1948	1994	28	40688
Hasinamelissa tulearensis (Michener, 1977)	10	1968	2020	20	24535
Pachyhalictus carinostriatus Pauly, 1984	9	1937	1996	20	25442
Thrinchostoma nigrum Pauly, 2001	9	1984	1994	12	223
Ceylalictus madagassus (Blüthgen, 1934)	9	1928	1992	28	14972
Austronomia tampoloensis Pauly, 1991	9	1986	1996	12	1901
Halictonomia sakarahensis (Benoist, 1962)	9	1936	1994	16	34392
Melanomia tristemmae Pauly, 2001	9	1991	1996	4	0
Hasinamelissa didyensis (Brooks and Pauly, 2001)	9	1991	1992	8	0
Hoplonomia cuneata (de Saussure, 1890)	8	1914	1988	20	3970
Sphegocephala angavokeliensis Pauly, 1991	8	1985	1996	8	0
Afrostelis madagascariensis Pauly, 2001	8	1986	2002	12	39023
Pachymelus heydenii (Saussure, 1890)	8	1934	1991	28	50775
Hasinamelissa ankaratrensis (Brooks and Pauly, 2001)	8	1940	1992	12	240
Eupetersia picea Blüthgen, 1936	7	1944	1992	24	22679
Lasioglossum lasereanum (Benoist, 1964)	7	1931	1994	20	57357
Thrinchostoma obscurum Blüthgen, 1933	7	1934	1942	4	0
Austronomia sikorai Pauly, 1991	7	1989	1992	4	0
Pachymelus radovae (Saussure, 1890)	7	1939	1989	16	32577
Braunsapis antandroy Brooks and Pauly, 2001	7	1983	1996	16	159290
Hasinamelissa spatulata (Brooks and Pauly, 2001)	7	1991	2004	8	0
Eupetersia atrocoerulea Pauly and Brooks, 2001	6	1984	1992	12	1528
Melanomia melanosoma (Benoist, 1964)	6	1937	1995	16	13913
Sphegocephala umbrina Benoist, 1962	6	1936	1986	8	0
Benanthis madagascariensis (Benoist, 1962)	6	1984	2002	16	21116
Pachymelus ciliatus Friese, 1922	6	1961	1996	20	35765
Hoplonomia seyrigi (Benoist, 1964)	5	1936	2004	12	2380
Bekilia mimetica Benoist, 1962	5	1936	1938	4	0
Megachile brooksi Pauly, 2001	5	1959	1987	12	4731
Pasites nilssoni Eardley, 1997	5	1989	2002	12	6538
Hasinamelissa personata (Brooks and Pauly, 2001)	5	1937	1992	12	14681
Macrogalea infernalis Michener, 1977	5	1897	1995	12	27
Lasioglossum speculum (Benoist, 1964)	4	1937	1992	8	0
Pachyhalictus erythropygus (Benoist, 1964)	4	1938	1992	8	0
Patellapis coccinea (Benoist, 1962)	4	1958	2004	12	0
Sphecodes scrobiculatus Pauly and Brooks, 2001	4	1938	1992	12	17919
Austronomia fumipennis Pauly, 2001	4	1949	1949	4	0
Austronomia media (Benoist, 1964)	4	1936	1992	8	0
Nomia pulawskii (Pauly, 1997)	4	1994	1994	4	0
Sphegocephala rugosa Pauly, 1991	4	1935	1995	16	13913
Anthidiellum schlingeri Pauly 2015	4	1999	1999	4	0
Liotrigona kinzelbachi Koch, 2010	4	2009	2019	8	0
Lasioglossum ernesti Pauly, 2001	3	1991	1991	4	0
Patellapis delphinensis (Benoist, 1964)	3	1940	1959	8	1
Zonalictus limbatus (Benoist, 1962)	3	1937	2004	12	1952
Ceylalictus sylvestris Pesenko and Pauly, 2001	3	1991	1995	12	3365
Macronomia setulosa (Benoist, 1962)	3	1958	1992	12	18916
Melanomia raialii Pauly, 2001	3	1996	1996	4	0
Pachymelus claviger Benoist, 1962	3	1944	1987	12	2733
Pachymelus ratsiraka Brooks and Pauly, 2001	3	1990	1990	8	0
Tetralonia keiseri Benoist, 1962	3	1938	1958	8	0
Melanempis atra (Saussure, 1890)	3	1990	1994	12	2811
Melanempis eremnochlora Brooks and Pauly, 2001	3	1988	1989	4	0
Hasinamelissa albigena (Brooks and Pauly, 2001)	3	1992	1992	4	0
Hasinamelissa benoisti (Michener, 1977)	3	1958	1983	8	0
Hasinamelissa kraussi (Michener, 1977)	3	1952	1995	8	0
Hasinamelissa minuta (Brooks and Pauly, 2001)	3	1993	1993	8	0
Hasinamelissa pentagonalis (Brooks and Pauly, 2001)	3	1991	1992	4	0
Macrogalea antanosy Brooks and Pauly, 2001	3	1986	2003	8	0
Macrogalea maizina Brooks and Pauly, 2001	3	1986	2003	8	0
Meliturgula insularis Benoist, 1962	2	1936	1986	8	0
Lasioglossum urenae Pauly, 2001	2	1994	1998	4	0
Madagalictus keiseri (Benoist, 1964)	2	1919	1958	8	0
Madagalictus suarezensis (Benoist, 1962)	2	1958	1958	4	0
Austronomia ranomafanae Pauly, 2001	2	1989	1989	4	0
Austronomia sphecodoides Pauly, 1991	2	1935	1935	4	0
Halictonomia steineri Pauly, 2001	2	1990	1990	8	0
Macronomia brooksi Pauly, 1991	2	1984	1984	4	0
Melanomia obscura (Benoist, 1964)	2	1992	1994	8	0
Nomia ranavalona (Pauly, 1991)	2	1986	1986	4	0
Sphegocephala hieracii Pauly, 2001	2	1992	1992	4	0
Uromonia flaviventris (Benoist, 1964)	2	1936	1939	4	0
Anthidiellum irwini Pauly 2015	2	2007	2008	8	0
Anthidiellum madli Pauly, 2001	2	1996	2003	8	0
Benanthis androimpano Pauly 2015	2	2009	2009	4	0
Megachile tsimbazazae (Pauly, 2001)	2	1986	1989	8	0
Heriades psiadiae Pauly and Griswold, 2001	2	1991	1992	4	0
Liotrigona bitika Brooks and Michener, 1988	2	1984	1994	8	0
Madagalictus hirsutus Pauly, 2001	1	1957	1957	4	0
Madagalictus lyalli Pauly, 2001	1	1990	1990	4	0
Madagalictus pseudonomioides Pauly, 2001	1	1992	1992	4	0
Pachyhalictus pubens (Benoist, 1964)	1	1937	1937	4	0
Pachyhalictus punctifrons Pauly, 1984	1	1959	1959	4	0
Pachyhalictus wenzeli Pauly, 2001	1	1986	1986	4	0
Patellapis fisheri Pauly, 2001	1	1994	1994	4	0
Patellapis mandrakae Pauly, 2001	1	1944	1944	4	0
Patellapis nilssoni Pauly, 2001	1	1988	1988	4	0
Thrinchostoma elongatum (Benoist, 1962)	1	1958	1958	4	0
Austronomia analis_homonym (Benoist, 1964)	1	1937	1937	4	0
Austronomia petterssoni Pauly, 1991	1	1986	1986	4	0
Austronomia voeltzkowi (Friese, 1907)	1	1904	1904	4	0
Halictonomia ambrensis (Benoist, 1962)	1	1958	1958	4	0
Halictonomia ankaratrensis Pauly, 2001	1	1938	1938	4	0
Halictonomia bipartita (Benoist, 1964)	1	1936	1936	4	0
Halictonomia clidemiae Pauly, 2001	1	1957	1957	4	0
Halictonomia nudula (Benoist, 1964)	1	1936	1936	4	0
Halictonomia wasbaueri Pauly, 2001	1	1994	1994	4	0
Macronomia subnitida (Benoist, 1964)	1	1936	1936	4	0
Nomia dayi (Pauly, 1997)	1	1959	1959	4	0
Pseudophilanthus wenzeli (Michener and Brooks, 1987)	1	1985	1985	4	0
Benanthis ifatyensis Pauly 2015	1	1999	1999	4	0
Megachile delphinensis Benoist, 1962	1	1937	1937	4	0
Stenoheriades blommersi Pauly and Griswold, 2001	1	1971	1971	4	0
Pachymelus androyanus Brooks and Pauly, 2001	1	1901	1901	4	0
Pachymelus beharensis Benoist, 1962	1	1938	1938	4	0
Pachymelus oculariellus Brooks and Pauly, 2001	1	1938	1938	4	0
Tetralonia paulyi (Eardley)	1	1962	1962	4	0
Tetralonia tethepa (Eardley)	1	1996	1996	4	0
Liotrigona betsimisaraka Pauly, 2001	1	1986	1986	4	0
Liotrigona voeltzkovi (Friese, 1900)	1	1984	1984	4	0
Melanempis seyrigi Brooks and Pauly, 2001	1	1936	1936	4	0
Braunsapis furax (Michener, 1977)	1	1942	1942	4	0
Braunsapis maculata Reyes, 1991	1	1985	1985	4	0
Hasinamelissa platyprosopon (Michener, 1977)	1	1952	1952	4	0
Austronomia rainandriamampandryi Pauly, 2001	0	0	0	0	0
Nubenomia luridipes (Benoist, 1964)	0	0	0	0	0
Pachymelus flavithorax Benoist, 1962	0	0	0	0	0
Melanempis fulva Brooks and Pauly, 2001	0	0	0	0	0
Hasinamelissa spinipennis (Brooks and Pauly, 2001)	0	0	0	0	0
Ceratina lativentris Friese, 1905	0	0	0	0	0
