## Supplementary Table 3 for "Under-sampled KBAs, over-sampled roadsides: integrating historical and contemporary records of Malagasy bees"

Recordedby	Source	Year	N	Apidae	Halictidae	Megachilidae	Colletidae	Andrenidae	Melittidae
NA	Pauly_etal_2001;GBIF	1895;1904;1907;1914;1916;1919;1921;1928;1930;1932;1934;1937-1939;1947-1952;1954;1957-1959;1963;1968;1971-1972;1980;1983-1998;2002;2004;2006;2014;2019-2020	1394	53	84	16	3	1	0
Seyrig A	Pauly_etal_2001	1928-1932;1934-1942;1944-1946;1951;1958;1983;1986;1988;1992;1995-1996	434	24	64	11	3	1	1
Keiser F	Pauly_etal_2001	1916;1931;1934;1936-1938;1942;1947;1950-1952;1957-1959;1961;1968;1971;1983-1986;1991-1992;1995	263	18	36	10	0	0	0
Wenzel	Pauly_etal_2001;GBIF	1895;1935;1957-1959;1968;1983-1986;1991;1994;1996	213	17	21	9	0	0	1
Wasbauer M	Pauly_etal_2001;GBIF	1972;1981;1983;1985-1986;1989;1992;1994;1996;1998	129	10	29	5	1	0	0
Hensen & Aptroot	Pauly_etal_2001;GBIF	1936;1960;1971;1984-1986;1988;1991;1993-1995	110	14	19	6	0	0	0
Vadon J	Pauly_etal_2001	1957-1963;1984;1992	105	12	24	3	0	0	0
Madl M	Pauly_etal_2001	1985;1992-1996;1999	92	11	18	7	0	0	0
Brooks	Pauly_etal_2001;GBIF	1939;1984-1986;1988;1995-1996	87	13	18	7	0	0	0
Steiner	Pauly_etal_2001;GBIF;iNaturalist	1988-1990;1993-1994;2023	76	15	19	3	0	0	0
Andrianiaina Angelo	GBIF;iNaturalist	2017;2020-2026	70	3	2	0	0	0	0
Noyes & Day	Pauly_etal_2001	1934;1939;1951;1958-1959;1983-1986;1988;1994;1996	67	15	20	5	2	0	0
Nilsson	Pauly_etal_2001;GBIF	1985-1990;1992;1995-1996	60	11	22	4	0	0	0
Blommers	Pauly_etal_2001	1958;1970-1972;1983;1986;1992;1994;1996	50	4	18	2	0	0	0
Benoist R	Pauly_etal_2001	1931;1934;1939;1941;1950-1952;1957-1958;1983;1988	36	4	11	1	1	0	0
Pauly	Pauly_etal_2001;Pauly 2015;GBIF	1935;1986;1989;1991-1992;1994-1996;1999;2002-2003;2007-2009	30	3	7	8	1	0	0
Irwin & Schlinger	Pauly_etal_2001;GBIF	1993-1994;1998-1999	26	0	12	3	1	0	0
Pulawski	Pauly_etal_2001;GBIF	1985;1991;1994-1996;1998	26	3	10	3	0	0	0
Ross E	Pauly_etal_2001;GBIF	1919;1958-1959;1983;1986	21	3	8	5	0	0	0
Nilsson & Pettersson	Pauly_etal_2001	1908;1986	17	1	11	2	0	0	0
Dimby Raharinjanahary	GBIF	2021-2023	16	2	1	0	0	0	0
Er	Pauly_etal_2001	1954;1984;1986;1988;1990-1991	16	6	2	3	0	0	0
Ar	Pauly_etal_2001	1947;1956-1960	14	3	6	1	0	0	0
R Harin'hala Me Irwin Fd Parker	GBIF	2001-2002;2007	14	3	0	3	1	0	0
Rp	Pauly_etal_2001	1947-1949;1951-1952;1954;1956-1957	14	6	1	1	0	0	0
Griveaud P	Pauly_etal_2001	1956-1957;1960;1968	13	5	5	1	0	0	0
Olsoufieff	Pauly_etal_2001	1898;1931-1932;1934-1937;1957;1972;1984	13	2	4	3	0	0	0
Decary R	Pauly_etal_2001	1916;1921-1923;1925-1926;1931;1961	12	3	8	1	0	0	0
Krauss Nlh	Pauly_etal_2001	1932;1951-1952;1954	12	5	6	0	1	0	0
Len Debeer	iNaturalist	2011;2015;2022-2024	12	2	0	0	0	0	0
Louis Beney	GBIF;iNaturalist	2021-2025	12	2	0	0	0	0	0
Soga P	Pauly_etal_2001	1957-1960;1964	12	4	4	0	0	0	0
Steiner & Andriam	Pauly_etal_2001	1993	11	5	4	1	1	0	0
Alluaud C	Pauly_etal_2001	1893;1897;1901	10	3	6	1	0	0	0
Franklin Charles Graham Iv	GBIF;iNaturalist	2023-2025	10	2	0	0	0	0	0
John Sullivan	GBIF;iNaturalist	2023	10	2	1	0	0	0	0
Lamberton C	Pauly_etal_2001	1912;1938;1944;1946;1958	10	4	4	0	0	0	0
Paulian R	Pauly_etal_2001	1948-1949;1951;1954;1956;1958;1960;1986	10	6	3	1	0	0	0
Robin Gwen Agarwal	GBIF;iNaturalist	2019	10	2	0	0	0	0	0
Waterlot	Pauly_etal_2001	1914;1916;1919;1921;1950-1951;1957-1958;1989	10	1	5	2	0	0	0
Cordenos Thierry	GBIF;iNaturalist	2018;2020;2022	8	2	0	0	0	0	0
Guichard K	Pauly_etal_2001	1968	8	0	3	0	0	0	0
Kmg & Pd	Pauly_etal_2001	1968	8	3	1	1	2	0	0
Damon Tighe	GBIF;iNaturalist	2018	7	2	1	0	0	0	0
Daniel Austin	iNaturalist	2008;2022-2023;2025-2026	7	2	0	0	0	0	0
L Packer	GBIF	2004	7	3	0	1	2	0	0
Plreprecolproj	GBIF	1965;1988;1992;1996	7	2	3	0	0	0	0
Raialisoanina	Pauly_etal_2001	1994-1996	7	0	2	0	0	0	0
Randrianasolo E	Pauly_etal_2001	1986;1989-1990	7	5	1	1	0	0	0
Aahmadi	GBIF	2014	6	2	1	0	0	0	0
Abadie	Pauly_etal_2001	1944-1945;1991;1996	6	3	2	0	0	0	0
Afahawkins	GBIF;iNaturalist	2022-2023	6	3	0	0	0	0	0
Avocat	GBIF;iNaturalist	2022	6	1	0	0	0	0	0
Fabrice Prugnaud	GBIF;iNaturalist	2022	6	1	0	0	0	0	0
Helle Hvitved	GBIF;iNaturalist	2023	6	2	1	0	0	0	0
Louis Aureglia	GBIF;iNaturalist	2024	6	2	0	0	0	0	0
Markusgmeiner	GBIF;iNaturalist	2024	6	1	0	0	0	0	0
Phil Boyle	GBIF;iNaturalist	2018-2019	6	2	0	1	0	0	0
Schweikert Js	Pauly_etal_2001	1998	6	0	6	0	0	0	0
Ernest	Pauly_etal_2001	1991-1992	5	0	2	0	0	0	0
Darrell Parsons	GBIF;iNaturalist	2025	4	2	0	0	0	0	0
David E Leo Berton	GBIF;iNaturalist	2023	4	1	0	0	0	0	0
Eardley Cd Connal	GBIF	2004	4	1	0	0	0	0	0
Elie J	Pauly_etal_2001	1957;1985	4	2	1	1	0	0	0
Emmeline Foubert	GBIF;iNaturalist	2024	4	1	0	0	0	0	0
Hajanantenaina Herindrainy Davidson	GBIF;iNaturalist	2024	4	2	0	0	0	0	0
James Bailey	GBIF;iNaturalist	2026	4	1	0	0	0	0	0
Joe Zito	GBIF;iNaturalist	2024	4	2	0	0	0	0	0
Lemurtaquin	GBIF;iNaturalist	2012;2022	4	2	0	0	0	0	0
Mihary	GBIF;iNaturalist	2026	4	1	0	0	0	0	0
Nilsson & Jonsson	Pauly_etal_2001	1983;1986	4	3	1	0	0	0	0
Raphael Grellety	GBIF;iNaturalist	2022	4	2	0	0	0	0	0
Rossana Sophie	GBIF;iNaturalist	2025	4	1	0	0	0	0	0
Svetlanakhanty	GBIF;iNaturalist	2024	4	1	0	0	0	0	0
Vdroissart	GBIF;iNaturalist	2023	4	1	0	0	0	0	0
Voeltzkow	Pauly_etal_2001	1895;1904;1985	4	1	3	0	0	0	0
Westeiner Randriamasimanana	GBIF	1993	4	2	0	0	0	0	0
Bitty A Roy	GBIF;iNaturalist	2019	3	1	0	0	0	0	0
Decorse J	Pauly_etal_2001	1901	3	3	0	0	0	0	0
Drouhard	Pauly_etal_2001	1934;1958	3	2	0	0	0	0	0
Fisher Bl	Pauly_etal_2001;GBIF	1993-1994	3	0	2	0	0	0	0
Goisseaud	Pauly_etal_2001	1910	3	2	1	0	0	0	0
Grace Bryant	GBIF;iNaturalist	2016	3	2	0	0	0	0	0
Kmg	Pauly_etal_2001	1968-1969	3	0	1	1	0	0	0
Lasser	Pauly_etal_2001	1921;1931	3	0	3	0	0	0	0
Pc	Pauly_etal_2001	1947;1949;1958	3	0	2	1	0	0	0
Razafimandimby	Pauly_etal_2001	1959	3	3	0	0	0	0	0
Robinson A	Pauly_etal_2001	1958	3	2	1	0	0	0	0
Steiner & Kremen	Pauly_etal_2001	1990	3	0	1	1	1	0	0
Tahina Rakotodranaivo	iNaturalist	2023	3	1	0	0	0	0	0
Tokytahiana	GBIF	2023	3	1	0	0	0	0	0
Tsiory Andrianavalona	iNaturalist	2019-2020	3	2	0	0	0	0	0
Viette P	Pauly_etal_2001	1963;1968-1969	3	3	0	0	0	0	0
W Steiner & R Andriamasimanana	GBIF	1993	3	3	0	0	0	0	0
W Steiner & S Zack	GBIF	1993	3	0	1	0	0	0	0
Wj Pulawski	GBIF	1994	3	0	2	0	0	0	0
Zhjra M	GBIF	1996	3	1	2	0	0	0	0
Aclarktravels	GBIF;iNaturalist	2020	2	1	0	0	0	0	0
Adachao	iNaturalist	2025	2	1	0	0	0	0	0
Allan Hopkins	GBIF	2018	2	1	0	0	0	0	0
Anatoltolana	GBIF;iNaturalist	2012	2	1	0	0	0	0	0
Andrys	GBIF;iNaturalist	2021	2	1	0	0	0	0	0
Andy Goerdel - Texas Master Naturalist Good Water Chapter	GBIF;iNaturalist	2025	2	1	0	0	0	0	0
Ari Rice	GBIF;iNaturalist	2013	2	1	0	0	0	0	0
Asanoth	GBIF;iNaturalist	2025	2	1	0	0	0	0	0
Aurelien Bour	GBIF;iNaturalist	2022	2	1	0	0	0	0	0
Avalon Haja	GBIF;iNaturalist	2020	2	1	0	0	0	0	0
Benxmad	GBIF;iNaturalist	2016	2	1	0	0	0	0	0
Bert Harris	GBIF;iNaturalist	2022	2	1	0	0	0	0	0
C Hutton	GBIF;iNaturalist	2019	2	0	1	0	0	0	0
Casita	GBIF;iNaturalist	2026	2	1	0	0	0	0	0
Cedric De Foucault	iNaturalist	2016	2	1	0	0	0	0	0
Cenote	GBIF;iNaturalist	2017	2	1	0	0	0	0	0
Chatanay J	Pauly_etal_2001	1914	2	2	0	0	0	0	0
Cin-Ty Lee	GBIF;iNaturalist	2019	2	1	0	0	0	0	0
Cindybm	GBIF;iNaturalist	2019	2	1	0	0	0	0	0
Dimitri Kanel	GBIF;iNaturalist	2019	2	1	0	0	0	0	0
Dominik Maximilian Ramik	GBIF;iNaturalist	2013	2	1	0	0	0	0	0
Doug Macdonald	GBIF;iNaturalist	2024	2	1	0	0	0	0	0
Edelberg	GBIF;iNaturalist	2023	2	1	0	0	0	0	0
Fran Wiesner	GBIF;iNaturalist	2019	2	1	0	0	0	0	0
Franco Colnago	GBIF;iNaturalist	2022	2	1	0	0	0	0	0
Gilles Touratier	GBIF;iNaturalist	2024	2	1	0	0	0	0	0
Globalherping	GBIF;iNaturalist	2012	2	1	0	0	0	0	0
Guichard Km	Pauly_etal_2001	1968;1989	2	1	1	0	0	0	0
Gwynmwilliams	GBIF;iNaturalist	2006	2	1	0	0	0	0	0
Hauser Gaimari Harin'hala	GBIF	2014	2	1	1	0	0	0	0
Hensen R	Pauly_etal_2001;GBIF	1984	2	1	0	0	0	0	0
Irene	GBIF;iNaturalist	2023	2	1	0	0	0	0	0
Ivansemenkov	GBIF;iNaturalist	2019	2	1	0	0	0	0	0
Jacob Zinn	GBIF;iNaturalist	2025	2	1	0	0	0	0	0
James Lefebvre	GBIF;iNaturalist	2025	2	1	0	0	0	0	0
James Steamer	GBIF;iNaturalist	2019	2	1	0	0	0	0	0
Jean-Jacques Argoud	GBIF;iNaturalist	2011	2	1	0	0	0	0	0
Joegomme	GBIF;iNaturalist	2019	2	1	0	0	0	0	0
John Sterling	GBIF;iNaturalist	2024	2	1	0	0	0	0	0
Jose Ignacio Marquez Corro	GBIF;iNaturalist	2022	2	1	0	0	0	0	0
Justin Gerlach	GBIF;iNaturalist	2019	2	1	0	0	0	0	0
Karol Tabarelli De Fatis	GBIF;iNaturalist	2019	2	1	0	0	0	0	0
Katie	GBIF;iNaturalist	2025	2	1	0	0	0	0	0
Kiadinirina	GBIF;iNaturalist	2020	2	1	0	0	0	0	0
Kremen C	Pauly_etal_2001	1988	2	1	1	0	0	0	0
Kyle West	GBIF;iNaturalist	2024	2	1	0	0	0	0	0
Lappuggla	GBIF;iNaturalist	2013	2	1	0	0	0	0	0
Liuye	GBIF;iNaturalist	2017	2	1	0	0	0	0	0
Lovas	GBIF;iNaturalist	2023	2	1	0	0	0	0	0
Lucie Herilalaina	GBIF;iNaturalist	2020	2	1	0	0	0	0	0
Lydiemdg	GBIF;iNaturalist	2021	2	1	0	0	0	0	0
M	GBIF;iNaturalist	2025	2	1	0	0	0	0	0
Marc Hoffmann	GBIF;iNaturalist	2018	2	1	0	0	0	0	0
Marc-Andre Dinety	GBIF;iNaturalist	2024	2	1	0	0	0	0	0
Margaret Stevens	GBIF;iNaturalist	2022	2	1	0	0	0	0	0
Matej Otruba	GBIF;iNaturalist	2024	2	1	0	0	0	0	0
Mathiaux A	Pauly_etal_2001	1900;1957	2	0	1	1	0	0	0
Me Irwin	GBIF	1998	2	0	2	0	0	0	0
Melvynquan	GBIF;iNaturalist	2024	2	1	0	0	0	0	0
Mlahowin	GBIF;iNaturalist	2025	2	1	0	0	0	0	0
Mscaus	GBIF;iNaturalist	2024	2	1	0	0	0	0	0
Nainamax	GBIF;iNaturalist	2019	2	1	0	0	0	0	0
Nashka	GBIF;iNaturalist	2024	2	1	0	0	0	0	0
Natanaelatojo	GBIF;iNaturalist	2023	2	1	0	0	0	0	0
Niaina Tolotra Ramihangihajason	iNaturalist	2019-2020	2	2	0	0	0	0	0
Nina Lester Finley	GBIF;iNaturalist	2017	2	1	0	0	0	0	0
Olivier Matton	GBIF;iNaturalist	2013	2	1	0	0	0	0	0
Oly Pos	GBIF;iNaturalist	2024	2	1	0	0	0	0	0
Pbulman	GBIF;iNaturalist	2015	2	1	0	0	0	0	0
Peter	GBIF;iNaturalist	2024	2	1	0	0	0	0	0
Raherizonina	Pauly_etal_2001	1958	2	2	0	0	0	0	0
Rainieschulte	GBIF;iNaturalist	2021	2	1	0	0	0	0	0
Ramihangihajason Tolotra Niaina	GBIF;iNaturalist	2020	2	1	0	0	0	0	0
Randriamasy	Pauly_etal_2001	1960	2	0	2	0	0	0	0
Richard Guillet	GBIF;iNaturalist	2019	2	1	0	0	0	0	0
Rob C H M Oudejans	GBIF;iNaturalist	2018	2	1	0	0	0	0	0
Rostin Manampinirina	GBIF;iNaturalist	2025	2	1	0	0	0	0	0
Seguy E	Pauly_etal_2001	1919	2	1	0	1	0	0	0
Smith And Schwarz 2006	Smith and Schwarz 2006	2003	2	2	0	0	0	0	0
Stefaneakame	GBIF;iNaturalist	2024	2	1	0	0	0	0	0
Steffanie	GBIF;iNaturalist	2024	2	1	0	0	0	0	0
Tahina Herisoa	iNaturalist	2023	2	1	0	0	0	0	0
Tapaculo	GBIF;iNaturalist	2016	2	1	0	0	0	0	0
Timshroom	GBIF;iNaturalist	2024	2	1	0	0	0	0	0
Wilsson Jm	Pauly_etal_2001	1981;1993	2	1	1	0	0	0	0
Wvclarke	GBIF;iNaturalist	2017	2	1	0	0	0	0	0
Yael Orgad	GBIF;iNaturalist	2025	2	1	0	0	0	0	0
Andre E	Pauly_etal_2001	1994	1	1	0	0	0	0	0
Annamammalbee	iNaturalist	2019	1	1	0	0	0	0	0
Artur Tomaszek	iNaturalist	2024	1	1	0	0	0	0	0
Aubrey Alamshah Phd	iNaturalist	2025	1	1	0	0	0	0	0
Berfin Karaman	iNaturalist	2002	1	1	0	0	0	0	0
Blommers & Day	Pauly_etal_2001	1972	1	0	1	0	0	0	0
Cachan P	Pauly_etal_2001	1958	1	1	0	0	0	0	0
Camboue P	Pauly_etal_2001	1959	1	0	1	0	0	0	0
Cervoni	Pauly_etal_2001	1993	1	1	0	0	0	0	0
Chris Meyer Sarah Tweedt Tom Snyder Mahandry Hugues Fox Meyer	GBIF	2016	1	1	0	0	0	0	0
Colin Ruffieux	iNaturalist	2023	1	1	0	0	0	0	0
Cullen Anderson	iNaturalist	2024	1	1	0	0	0	0	0
Daly Hv	Pauly_etal_2001	1971	1	0	1	0	0	0	0
Darren O'sullivan	iNaturalist	2025	1	1	0	0	0	0	0
David Liittschwager	GBIF	2016	1	1	0	0	0	0	0
Dbeadle	GBIF	2025	1	1	0	0	0	0	0
De Gaulle	Pauly_etal_2001	1919	1	0	1	0	0	0	0
De Saussure	Pauly_etal_2001	1937	1	1	0	0	0	0	0
Descarpentries J	Pauly_etal_2001	1948	1	0	0	1	0	0	0
Door & Barnett	Pauly_etal_2001	1984	1	0	1	0	0	0	0
Dr Decorse J	Pauly_etal_2001	1901	1	0	1	0	0	0	0
Dr Joly	Pauly_etal_2001	1899	1	0	1	0	0	0	0
Dr Picard	Pauly_etal_2001	1919	1	0	1	0	0	0	0
Du Buysson	Pauly_etal_2001	1901	1	0	1	0	0	0	0
Elise Lauterbur	iNaturalist	2025	1	1	0	0	0	0	0
Eric Mathieu	iNaturalist	2009	1	1	0	0	0	0	0
Erland Refling Nielsen	GBIF	2016	1	0	0	1	0	0	0
Evariste R	Pauly_etal_2001	1985	1	1	0	0	0	0	0
Farah Randrianandraina	iNaturalist	2020	1	1	0	0	0	0	0
Fd Parker Me Irwin	GBIF	2001	1	0	0	1	0	0	0
Foxmeyer	GBIF	2016	1	1	0	0	0	0	0
Geay F	Pauly_etal_2001	1905	1	1	0	0	0	0	0
Goissau F	Pauly_etal_2001	1910	1	0	1	0	0	0	0
Graham D'aucourt	iNaturalist	2019	1	1	0	0	0	0	0
Grandidier	Pauly_etal_2001	1900	1	0	1	0	0	0	0
Gv	Pauly_etal_2001	1948	1	0	1	0	0	0	0
Hsde66	iNaturalist	2025	1	1	0	0	0	0	0
J Jh & Sedlacek	Pauly_etal_2001	1971	1	1	0	0	0	0	0
J V Itterbeeck Et Al	GBIF	2018	1	1	0	0	0	0	0
Josip Skejo	GBIF	2024	1	1	0	0	0	0	0
Js Schweikert	GBIF	1998	1	0	1	0	0	0	0
Jvi	GBIF	2018	1	1	0	0	0	0	0
Kelly Walker	iNaturalist	2023	1	1	0	0	0	0	0
Ken Harris Entsocvic	GBIF	2010	1	1	0	0	0	0	0
Koch 2010	Koch 2010	2009	1	1	0	0	0	0	0
Laurence Ramon	GBIF	2019	1	1	0	0	0	0	0
Lepointe J	Pauly_etal_2001	1959	1	0	1	0	0	0	0
Liang Philippe Shang	iNaturalist	2020	1	1	0	0	0	0	0
Loran	Pauly_etal_2001	1989	1	0	0	1	0	0	0
Lpacker	GBIF	2004	1	1	0	0	0	0	0
M E Irwin	GBIF	1998	1	0	0	0	1	0	0
M Washbauer	GBIF	1994	1	1	0	0	0	0	0
Makkusuv	iNaturalist	2018	1	1	0	0	0	0	0
Malzy P	Pauly_etal_2001	1963	1	1	0	0	0	0	0
Marco Briguori	GBIF	2024	1	1	0	0	0	0	0
Markus Lilje	iNaturalist	2014	1	1	0	0	0	0	0
Mendrika Lovatahina	iNaturalist	2023	1	1	0	0	0	0	0
Mike Tidwell	iNaturalist	2023	1	1	0	0	0	0	0
Mnhnp	Pauly_etal_2001	1957	1	0	0	1	0	0	0
Nanciart Mada	GBIF	2021	1	1	0	0	0	0	0
Nicky Bay	iNaturalist	2018	1	1	0	0	0	0	0
Noyes Js	Pauly_etal_2001	1983	1	1	0	0	0	0	0
Ny Aina Iriantsoa	iNaturalist	2023	1	1	0	0	0	0	0
Oberthur	Pauly_etal_2001	1898	1	1	0	0	0	0	0
Penny & Schweikert	Pauly_etal_2001	1998	1	0	1	0	0	0	0
Peter Petersen	iNaturalist	2025	1	1	0	0	0	0	0
Peyrieras & Elie	Pauly_etal_2001	1978	1	1	0	0	0	0	0
Plason	Pauly_etal_2001	1957	1	0	1	0	0	0	0
Pmg	Pauly_etal_2001	1968	1	1	0	0	0	0	0
Pulawski & Pauly	Pauly_etal_2001	1994	1	0	1	0	0	0	0
Rakotovao	Pauly_etal_2001	1958	1	1	0	0	0	0	0
Rindra Harilanto	iNaturalist	2021	1	1	0	0	0	0	0
Saraa Ai	iNaturalist	2020	1	1	0	0	0	0	0
Schweikert J	GBIF	1998	1	0	1	0	0	0	0
Scott Loarie	GBIF	2015	1	1	0	0	0	0	0
Sedratiana Raharinony	iNaturalist	2023	1	1	0	0	0	0	0
Seneca Park Zoo	iNaturalist	2016	1	1	0	0	0	0	0
Sikora	Pauly_etal_2001	1911	1	0	1	0	0	0	0
Steiner & Wright	Pauly_etal_2001	1990	1	0	1	0	0	0	0
Steiner & Zack	Pauly_etal_2001	1993	1	0	1	0	0	0	0
Steven Wang	iNaturalist	2022	1	1	0	0	0	0	0
Tony Furguson	iNaturalist	2025	1	1	0	0	0	0	0
Vachal J	Pauly_etal_2001	1911	1	0	1	0	0	0	0
Vina Andrianasolo	iNaturalist	2019	1	1	0	0	0	0	0
Vincent G	Pauly_etal_2001	1948	1	0	1	0	0	0	0
Virginia	iNaturalist	2018	1	1	0	0	0	0	0
Vlastimil Lata	iNaturalist	2024	1	1	0	0	0	0	0
Wenzel & Brooks	Pauly_etal_2001	1985	1	0	1	0	0	0	0
Will Knox	iNaturalist	2025	1	1	0	0	0	0	0
Wilson R	Pauly_etal_2001	1994	1	1	0	0	0	0	0
Wintrebert J	Pauly_etal_2001	1962	1	0	1	0	0	0	0
